# A Protein Antibiotic Inhibits the BAM Complex to Kill Without Cell Entry

**DOI:** 10.1101/2025.09.18.677229

**Authors:** Fabian Munder, Matthew Johnson, Imogen Samuels, Laura McCaughey, Oleksii Zdorevskyi, Chunxiao Wang, Ashleigh Kropp, Lauren Zavan, Erin P. Price, Derek S. Sarovich, Swati Varshney, Christopher McDevitt, Hari Venugopal, Vivek Sharma, Matthew T. Doyle, Francesca Short, Debnath Ghosal, James P. R. Connolly, Gavin J. Knott, Rhys Grinter

**Author notes:** These authors contributed equally (Matthew Johnson, Imogen Samuels, Laura McCaughey, Oleksii Zdorevskyi).

## Abstract

Many antibiotics are ineffective against Gram-negative pathogens such as *Pseudomonas aeruginosa* because they cannot penetrate the bacterial outer membrane. Here, we show that protein antibiotics called L-type pyocins kill *P. aeruginosa* by inhibiting the β-barrel assembly machinery (BAM) complex at the cell surface, halting outer-membrane protein assembly. Using single-particle cryo-electron microscopy, we show that L-type pyocins bind a surface-exposed region of BamA and deploy a C-terminal peptide that competitively inhibits the BAM complex, demonstrating that cell entry is not required for antibiotic activity. We combine genetics, multi-omics and cryo-electron tomography to show that BAM complex inhibition by L-type pyocins or the peptide antibiotic darobactin triggers a multifaceted transcriptomic, proteomic and morphological response. Despite this, BAM inhibition ultimately leads to a catastrophic loss of membrane integrity and cell death. These results validate BAM as a target for antibiotics that do not enter the cell and define an engineerable system for their development.
