## Supplementary Data S1 for "A Protein Antibiotic Inhibits the BAM Complex to Kill Without Cell Entry"

### Sheet: Genomic Screening
Supplementary Dataset 1. Genomic screen of P. aeruginosa strains for PAO1 bamA
Genome ID	P. aeruginoa strain	Accession	Host	Host Health	Country	Year	P. aeruginosa PAO1 bamA sequence present	Loop 6: Complete (C)/Partial (P)
1009714_25	PAK	GCA_902172305.1	Not applicable	Not applicable	Not applicable	Not applicable	1	C
1089456_3	NCGM2.S1	GCA_000284555.1	Human	Not applicable	Japan	Not applicable	1	C
1093787_3	DK2	GCA_000271365.1	Human	cystic fibrosis	Not applicable	Not applicable	1	C
1123015_3	DSM 50071	GCF_001045685.1	Not applicable	Not applicable	Not applicable	Not applicable	1	C
1147787_3	PAO1H2O	GCA_000714515.1	Not applicable	Not applicable	USA	2011	Ns	Not applicable
1158200_3	TBCF10839	GCA_025079255.1	Not applicable	cystic fibrosis	Germany	1980	1	P
1158200_4	TBCF10839	GCA_025079255.1	Not applicable	cystic fibrosis	Germany	1980	1	P
1163396_5	CI27	GCA_022810825.1	Human	Cystic fibrosis	USA	2012	1	C
1279007_3	PA1	GCA_000496605.1	Not applicable	Not applicable	Not applicable	Not applicable	1	C
1279008_3	PA1R	GCA_000496645.1	Not applicable	Not applicable	Not applicable	Not applicable	1	C
1280938_3	B136-33	GCA_000359505.1	Human	Not applicable	Not applicable	Not applicable	1	C
1340851_3	RP73	GCA_000414035.1	Human	Cystic Fibrosis	Not applicable	Not applicable	1	C
1352354_3	PAO581	GCA_000468555.1	Not applicable	Not applicable	Not applicable	Not applicable	1	C
1352355_3	c7447m	GCA_000468935.1	Human	chronic lung infection with P. aeruginosa	Not applicable	Not applicable	1	C
1356855_3	DK1	GCA_900069025.1	Human	Not applicable	Denmark	1997	1	C
1367493_3	PAO1-VE2	GCA_000484495.1	Not applicable	Not applicable	Not applicable	Not applicable	1	C
1367494_3	PAO1-VE13	GCA_000484545.1	Not applicable	Not applicable	Not applicable	Not applicable	1	C
1408271_3	LES400	GCA_000583935.1	Not applicable	Not applicable	Not applicable	Not applicable	1	C
1408272_3	LES431	GCA_000508765.1	Not applicable	Not applicable	Not applicable	Not applicable	1	C
1408273_3	LESB65	GCA_000583955.1	Not applicable	Not applicable	Not applicable	Not applicable	1	C
1408274_3	LESlike1	GCA_000583975.1	Not applicable	Not applicable	Not applicable	Not applicable	1	C
1408275_3	LESlike4	GCA_000583995.1	Not applicable	Not applicable	Not applicable	Not applicable	1	C
1408276_3	LESlike5	GCA_000583895.1	Not applicable	Not applicable	Not applicable	Not applicable	1	C
1408277_3	LESlike7	GCA_000583915.1	Not applicable	Not applicable	Not applicable	Not applicable	1	C
1415629_8	MTB-1	GCF_000504045.1	Not applicable	Not applicable	India	Not applicable	1	C
1427342_3	SCV20265	GCA_000510305.1	Human	Not applicable	Not applicable	Not applicable	1	C
1437873_4	PA99	GCA_009498355.1	Human	Not applicable	Thailand	2016	1	P
1443105_4	SG17M	GCA_020978345.1	Not applicable	Not applicable	Germany	1990	1	C
1448140_3	YL84	GCA_000524595.1	Not applicable	Not applicable	Malaysia	Not applicable	1	C
1457392_3	PA96	GCA_000626655.2	Not applicable	Not applicable	Not applicable	Not applicable	1	C
208963_12	UCBPP-PA14	GCA_000014625.1	Human	Not applicable	Not applicable	Not applicable	1	C
208963_54	UCBPP-PA14	GCA_006974045.1	Not applicable	Not applicable	Brazil	2016	1	C
208964_12	PAO1	GCA_000006765.1	Not applicable	Not applicable	Not applicable	Not applicable	1	C
208964_479	PAO1	GCA_013001005.1	Not applicable	Not applicable	United Kingdom	2014	1	C
287_10002	E90	GCA_008705235.1	Human	Cystic Fibrosis	USA	2010	1	C
287_10155	PA59	GCA_009497675.1	Nonhuman Mammal	Mink Hemorrhagic pneumonia	China	2010	1	C
287_10157	CFSAN084950	GCA_009648875.1	Not applicable	Not applicable	USA	2018	1	C
287_10161	AG1	GCA_009662315.1	Human	Pneumonia	Costa Rica	2010	1	P
287_10162	ST773	GCA_009664165.1	Human	sepsis	USA	2017	1	P
287_10273	1811-13R031	GCA_009676765.1	Human	lung infection	China	2018	1	C
287_10274	1811-18R001	GCA_009676785.1	Human	lung infection	China	2018	1	C
287_10275	KRP1	GCA_009676885.1	Not applicable	Not applicable	Belgium	Not applicable	1	C
287_10399	delta6_3	GCA_009800005.1	Not applicable	Not applicable	Not applicable	Not applicable	1	C
287_10401	delta6_5	GCA_009800045.1	Not applicable	Not applicable	Not applicable	Not applicable	1	C
287_10402	delta6_4	GCA_009800025.1	Not applicable	Not applicable	Not applicable	Not applicable	1	C
287_10403	delta6_6	GCA_009800065.1	Not applicable	Not applicable	Not applicable	Not applicable	1	C
287_10404	delta10	GCA_009800085.1	Not applicable	Not applicable	Not applicable	Not applicable	1	C
287_10405	Environ_1	GCA_009800145.1	Not applicable	Not applicable	Not applicable	Not applicable	1	C
287_10406	Cas9_2	GCA_009800125.1	Not applicable	Not applicable	Not applicable	Not applicable	1	C
287_10407	Environ_2	GCA_009800165.1	Not applicable	Not applicable	Not applicable	Not applicable	1	C
287_10408	Cas9_1	GCA_009800105.1	Not applicable	Not applicable	Not applicable	Not applicable	1	C
287_10432	YB01	GCA_009867055.1	Plant	Not applicable	China	2017	1	C
287_10441	INP-43	GCA_009905195.1	Human	Not applicable	Mexico	1998	1	C
287_10442	RD1-3	GCA_009911735.1	Not applicable	Not applicable	China	2018	1	C
287_10563	VIT PC9	GCA_010694505.1	Human	Diabetic Foot Ulcer	India	2017	Stops	Not applicable
287_10564	MS14403	GCA_011045375.1	Human	Not applicable	Australia	2016	1	C
287_10566	CF39S	GCA_011466835.1	Human	Cystic Fibrosis	USA	1993	1	C
287_10573	PcyII-40	GCA_902703195.1	Human	Not applicable	France	2010	1	C
287_10574	PcyII-29	GCA_902703185.1	Human	Not applicable	France	2010	1	C
287_10575	C7-25	GCA_902703215.1	Human	Not applicable	France	2007	1	C
287_10628	PAG5	GCA_011106815.1	Human	Not applicable	China	2016	1	C
287_10891	CMC-115	GCA_012276675.1	Human	HCAP - acute pneumonia	USA	2010	1	C
287_11063	AA2	GCA_012935295.1	Not applicable	Not applicable	Not applicable	Not applicable	1	C
287_11065	LYT4	GCA_012971705.1	Not applicable	Not applicable	China	2018	1	C
287_1113	Ps33	GCA_013122735.1	Human	Not applicable	Mexico	2006	1	C
287_11186	SCAID PHRX1-2019	GCA_013200975.1	Human	Tonsilitis	Kazakhstan	2019	1	C
287_11187	K19PSE24	GCA_013201015.1	Not applicable	Not applicable	South Korea	2019	1	C
287_11188	PAC6	GCA_013201095.1	Human	Not applicable	Taiwan	2004	1	C
287_11189	PAC1	GCA_013201115.1	Human	Not applicable	Taiwan	2003	1	C
287_11536	PSE6684	GCA_013255565.1	Human	pneumonia	South Korea	2019	1	P
287_11537	YD001	GCA_013260445.1	Not applicable	Not applicable	China	2018	1	C
287_1155	YT12746	GCA_013305645.1	Human	Hematencephalon	China	2012	1	P
287_11551	LIUYANG-C	GCA_013305815.1	Not applicable	Not applicable	China	2018	1	C
287_11552	LIUYANG-E	GCA_013305765.1	Not applicable	Not applicable	USA	2019	1	C
287_11553	LIUYANG-A	GCA_013305845.1	Not applicable	Not applicable	China	2018	1	C
287_11576	PAAK088	GCA_013341295.1	Human	Cystic fibrosis	Canada	2015	1	C
287_11577	PAAK095	GCA_013341315.1	Human	Cystic fibrosis	Canada	2015	1	C
287_11578	DVT429	GCA_013343335.1	Human	cystic fibrosis	USA	Not applicable	1	C
287_11579	DVT729	GCA_013343315.1	Human	cystic fibrosis	USA	Not applicable	1	C
287_1158	DVT425	GCA_013343375.1	Human	cystic fibrosis	USA	Not applicable	1	C
287_11581	DVT423	GCA_013343395.1	Human	cystic fibrosis	USA	Not applicable	1	C
287_11582	DVT427	GCA_013343355.1	Human	cystic fibrosis	USA	Not applicable	1	C
287_11583	DVT421	GCA_013343415.1	Human	cystic fibrosis	USA	Not applicable	1	C
287_11584	DVT419	GCA_013343435.1	Human	cystic fibrosis	USA	Not applicable	1	C
287_11585	DVT779	GCA_013343475.1	Human	cystic fibrosis	USA	Not applicable	1	C
287_11586	DVT417	GCA_013343455.1	Human	cystic fibrosis	USA	Not applicable	1	C
287_11587	DVT413	GCA_013343515.1	Human	cystic fibrosis	USA	Not applicable	1	P
287_11588	DVT414	GCA_013343495.1	Human	cystic fibrosis	USA	Not applicable	1	C
287_11589	DVT410	GCA_013343555.1	Human	cystic fibrosis	USA	Not applicable	1	C
287_1159	DVT412	GCA_013343535.1	Human	cystic fibrosis	USA	Not applicable	1	C
287_11591	DVT401	GCA_013343575.1	Human	leg ulcer	USA	Not applicable	1	C
287_11592	CDN118	GCA_013347245.1	Human	Not applicable	Nigeria	2008	1	C
287_11595	PABCH09	GCA_013375775.1	Human	Ventilator-associated pneumonia	USA	2013	1	C
287_11596	PABCH13	GCA_013375795.1	Human	Ventilator-associated pneumonia	USA	2013	1	C
287_11597	PABCH10	GCA_013375815.1	Human	Ventilator-associated pneumonia	USA	2013	1	C
287_11598	PABCH01	GCA_013375915.1	Human	Ventilator-associated pneumonia	USA	2013	1	C
287_11599	PABCH45	GCA_013375835.1	Human	Ventilator-associated pneumonia	USA	2013	1	C
287_11601	PABCH46	GCA_013375875.1	Human	Ventilator-associated pneumonia	USA	2013	1	P
287_11602	PABCH42	GCA_013375895.1	Human	Ventilator-associated pneumonia	USA	2013	1	C
287_11738	PABCH05	GCA_013375755.1	Human	Ventilator-associated pneumonia	USA	2012	1	C
287_11739	CDN129	GCA_013376775.1	Human	wound	Nigeria	2008	1	C
287_1174	SE5331	GCA_013393665.1	Human	pneumonia	China	2018	1	C
287_11741	SE5369	GCA_013393685.1	Human	peritonitis	China	2016	1	C
287_11742	SE5416	GCA_013393705.1	Human	Infection caused by fracture	China	2013	1	C
287_11743	SE5443	GCA_013394455.1	Human	Pulmonary contusion	China	2012	1	C
287_11744	SE5458	GCA_013394475.1	Human	pneumonia	China	2011	1	C
287_11748	UAB2PBS	GCA_013414905.1	Human	Chronic rhinosinusitis	Australia	2017	1	C
287_11749	UAB2CT	GCA_013414925.1	Human	Chronic rhinosinusitis	Australia	2017	1	C
287_1175	PAO1PBS	GCA_013414945.1	Human	Chronic rhinosinusitis	Australia	2017	1	C
287_11751	PAO1CT	GCA_013414965.1	Human	Chronic rhinosinusitis	Australia	2017	1	C
287_11752	P4PBS	GCA_013414985.1	Human	Chronic rhinosinusitis	Australia	2017	1	C
287_11753	P4CT	GCA_013415005.1	Human	Chronic rhinosinusitis	Australia	2017	1	C
287_11754	P16PBS	GCA_013415025.1	Human	Chronic rhinosinusitis	Australia	2017	1	C
287_11755	P16CT	GCA_013415045.1	Human	Chronic rhinosinusitis	Australia	2017	1	C
287_11756	A17CT	GCA_013415085.1	Human	Chronic rhinosinusitis	Australia	2017	1	C
287_11757	A17PBS	GCA_013415065.1	Human	Chronic rhinosinusitis	Australia	2017	1	C
287_11771	ACR20	GCA_013467585.1	Not applicable	Not applicable	China	2019	1	C
287_12049	GIMC5034:PA52Ts32	GCA_014109785.1	Human	Not applicable	Russia	2020	1	P
287_12055	401853	GCA_014155905.1	Human	pancreatitis	China	2015	1	C
287_12057	JNQH-PA57	GCA_014217315.1	Human	heart failure combined pulmonary infection	China	2019	1	C
287_1306	F22031	GCA_000816985.1	Not applicable	Not applicable	Not applicable	Not applicable	1	C
287_1307	NCGM1984	GCA_000829255.1	Not applicable	Not applicable	Not applicable	Not applicable	1	C
287_1308	NCGM1900	GCA_000829275.1	Not applicable	Not applicable	Not applicable	Not applicable	1	C
287_1309	FRD1	GCA_000829885.1	Human	Not applicable	USA	1979	1	P
287_13254	NRD619	GCA_014467035.1	Human	Sinusitis	USA	2019	1	P
287_13257	PA3	GCA_014490645.1	Human	Not applicable	China	2008	1	P
287_13268	PA179	GCA_014775635.1	Human	sepsis	Saudi Arabia	2017	1	P
287_13269	R31	GCA_014792125.1	Not applicable	Not applicable	China	2015	1	P
287_13272	mPA08-31	GCA_015034565.1	Human	Not applicable	USA	2017	1	C
287_13338	MINF_7A-sc-2280434	GCA_904866275.1	Not applicable	Not applicable	Not applicable	Not applicable	1	C
287_13699	KC-Tt-1	GCA_014930935.1	Not applicable	Not applicable	South Korea	2020	1	C
287_13705	C-I-1	GCA_015697605.1	Human	Urinary Tract Infetion	France	2016	1	C
287_13706	G-I-1	GCA_015697465.1	Human	Urinary Tract Infetion	France	2017	1	C
287_13707	B-I-1	GCA_015697645.1	Human	Asymptomatic Bacteriuria	France	2016	1	C
287_13708	A-I-1	GCA_015697665.1	Human	Urinary Tract Infetion	France	2016	1	P
287_13714	P33	GCA_015832055.1	Human	Not applicable	China	2019	1	P
287_13715	P23	GCA_015832075.1	Human	Not applicable	China	2019	1	P
287_13729	CMC-097	GCA_016064595.1	Human	Chronic respiratory failure	USA	2010	1	C
287_13731	TJ2019-017	GCA_016105665.1	Not applicable	Not applicable	China	2019	1	C
287_13732	TJ2014-049	GCA_016105885.1	Not applicable	Not applicable	China	2014	1	C
287_13733	MPAO1	GCA_016107485.1	Not applicable	Not applicable	Switzerland	2017	1	C
287_13734	Not applicable	GCA_016126955.1	Not applicable	Not applicable	USA	Not applicable	1	C
287_13735	DL201330	GCA_016134915.1	Human	Not applicable	China	2013	1	P
287_13844	LYSZa7	GCA_016584725.1	Human	Not applicable	China	2020	1	C
287_13857	A39-1	GCA_016743035.1	Not applicable	Not applicable	China	2018	1	C
287_13858	PA19-3047	GCA_016743115.1	Human	bronchiectasis	China	2019	1	C
287_13859	SE5357	GCA_016745155.1	Human	Not applicable	China	2016	1	C
287_13861	SE5429	GCA_016745175.1	Human	Not applicable	China	2012	1	C
287_13862	YTSEY8	GCA_016745115.1	Human	Not applicable	China	Not applicable	1	C
287_13863	1903031130	GCA_016745195.1	Human	pneumonia	China	2019	1	C
287_14047	152962	GCA_016811975.1	Human	Sepsis	France	2015	1	P
287_14256	PDNC003	GCA_016919425.1	Not applicable	Not applicable	USA	2019	1	C
287_14257	B17932	GCA_016925475.1	Human	Bacteremia	India	2014	1	P
287_14258	B17416	GCA_016925455.1	Human	Bacteremia	India	2014	1	P
287_14277	LYSZa5	GCA_017378395.1	Human	Not applicable	China	2020	1	C
287_14278	LYSZa2	GCA_017378475.1	Human	Not applicable	China	2020	1	C
287_14483	LICME WGH-6	GCA_017900915.1	Not applicable	Not applicable	China	2020	1	P
287_14719	NDTH9845	GCA_018138045.1	Human	Not applicable	China	2018	1	P
287_14732	PAG7	GCA_018141565.1	Human	urine infection	China	2016	1	C
287_14733	PAS6	GCA_018141625.1	Human	urine infection	China	2016	1	C
287_14734	PAM68	GCA_018141645.1	Human	urine infection	China	2016	1	C
287_14742	ZBX-P23	GCA_018279245.1	Human	Pseudomonas infection	Lebanon	2018	1	C
287_14743	ZBX-P13	GCA_018279265.1	Human	Pseudomonas infection	Lebanon	2018	1	P
287_14744	ZBX-P12	GCA_018279285.1	Human	Pseudomonas infection	Lebanon	2018	1	C
287_14745	ZBX-P11	GCA_018279305.1	Human	Pseudomonas infection	Lebanon	2018	1	C
287_14803	88A	GCA_018388645.1	Not applicable	Not applicable	Brazil	2010	Stops	Not applicable
287_14804	Pa12	GCA_018409365.1	Nonhuman Mammal	Not applicable	Not applicable	Not applicable	1	C
287_14821	PA790	GCA_018448985.1	Human	Urinary Tract Infection	India	2019	1	P
287_1484	PAG	GCF_000743405.1	Not applicable	Not applicable	Not applicable	Not applicable	1	C
287_1485	PSE305	GCF_000750905.1	Not applicable	Not applicable	Not applicable	Not applicable	1	C
287_1491	Carb01 63	GCF_000981825.1	Not applicable	Not applicable	Netherlands	2012	1	P
287_1494	S04 90	GCF_000988505.1	Human	Not applicable	Netherlands	2013	1	P
287_15252	TL1285	GCA_018986715.1	Human	Not applicable	China	2008	1	C
287_15851	HS17-127	GCA_019364615.1	Human	Not applicable	China	2017	1	C
287_15852	TL3773	GCA_019379355.1	Human	severe sepsis, urinary tract infection and lung infection	China	2018	1	P
287_15853	S-1	GCA_019378915.1	Not applicable	Not applicable	China	2020	1	C
287_15907	UNC_PaerCF14	GCA_019434155.1	Human	Not applicable	USA	2018	1	C
287_15908	UNC_PaerCF05	GCA_019434175.1	Human	Not applicable	USA	2018	1	C
287_15909	UNC_PaerCF17	GCA_019434095.1	Human	Not applicable	USA	2012	1	C
287_1591	PA2207	GCA_019434235.1	Human	leukemia	China	2021	1	C
287_15911	UNC_PaerCF16	GCA_019434115.1	Human	Not applicable	USA	2010	1	C
287_15912	UNC_PaerCF20	GCA_019434075.1	Human	Not applicable	USA	2011	1	C
287_15913	UNC_PaerCF12	GCA_019434135.1	Human	Not applicable	USA	2018	1	C
287_15914	UNC_PaerCF11	GCA_019434195.1	Human	Not applicable	USA	2018	1	C
287_15915	2020HL-00861	GCA_019443665.1	Human	Not applicable	USA	2020	1	C
287_15916	DJ06	GCA_019466095.1	Plant	Not applicable	China	2020	1	C
287_15917	YY322	GCA_019466145.1	Not applicable	Not applicable	China	2020	1	C
287_1592	P9W	GCA_019710495.1	Human	Not applicable	China	2018	1	C
287_15922	F092021	GCA_019711215.1	Human	Not applicable	China	2019	1	P
287_15923	SE5419	GCA_019720855.1	Human	Not applicable	China	2013	1	C
287_15924	F291007	GCA_019720875.1	Human	Not applicable	China	2019	1	C
287_16517	P8W	GCA_019738995.1	Human	Not applicable	China	2018	1	C
287_16531	SRRSH15	GCA_019857245.1	Human	Not applicable	China	2018	1	C
287_16532	SRRSH1101	GCA_019857265.1	Human	Not applicable	China	2018	1	P
287_16533	SRRSH1002	GCA_019857285.1	Human	Not applicable	China	2018	1	P
287_16534	SRRSH1408	GCA_019857305.1	Human	Not applicable	China	2018	1	P
287_16535	QZPH41	GCA_019857325.1	Human	Not applicable	China	2018	1	C
287_16536	NDTH10366	GCA_019857345.1	Human	Not applicable	China	Not applicable	1	P
287_16537	WTJH12	GCA_019857365.1	Human	Not applicable	China	2018	1	C
287_16538	ZPPH33	GCA_019857405.1	Human	Not applicable	China	2017	1	P
287_16539	ZPPH29	GCA_019857425.1	Human	Not applicable	China	2017	1	C
287_1654	ZPPH14	GCA_019857445.1	Human	Not applicable	China	2016	1	C
287_16541	ZPPH2	GCA_019857465.1	Human	Not applicable	China	2017	1	P
287_16542	ZPPH1	GCA_019857485.1	Human	Not applicable	China	2017	1	P
287_16543	SRRSH2790	GCA_019857505.1	Human	Not applicable	China	2017	1	P
287_16544	SRRSH1521	GCA_019857525.1	Human	Not applicable	China	2018	1	C
287_16545	SRRSH1120	GCA_019857545.1	Human	Not applicable	China	2018	1	P
287_16546	QZPH21	GCA_019857565.1	Human	Not applicable	China	2017	1	P
287_16547	QZPH16	GCA_019857585.1	Human	Not applicable	China	2017	1	P
287_16548	NDTH7329	GCA_019857605.1	Human	Not applicable	China	2018	1	P
287_16549	FAHZU40	GCA_019857625.1	Human	Not applicable	China	2018	1	P
287_1655	FAHZU31	GCA_019857645.1	Human	Not applicable	China	2017	1	C
287_16551	SCAID WND1-2021 (9/195)	GCA_019915445.1	Human	wound discharge	Kazakhstan	2021	1	C
287_16552	SCAID TST-2021 (7/157)	GCA_019915465.1	Human	Surgical Procedures, Operative	Kazakhstan	2021	1	P
287_16553	SCAID PLC1-2021 (16/222)	GCA_019915485.1	Human	Surgical Procedures	Kazakhstan	2021	1	P
287_17623	KB-PA_F19	GCA_020771675.1	Human	burn injury	China	2015	1	C
287_17624	KB-PA_3	GCA_020771755.1	Human	burn injury	China	2015	1	C
287_1773	BTP036	GCF_001086805.1	Human	Not applicable	USA	2014	1	C
287_18077	P96131	GCA_020990445.1	Human	Fever	Sierra Leone	2018	1	C
287_18078	P4970C	GCA_020990465.1	Human	Fever	Sierra Leone	2018	1	P
287_18079	P93127	GCA_020990485.1	Human	Fever	Sierra Leone	2018	1	P
287_18131	UNC_PaerCF41	GCA_021166255.1	Human	Not applicable	USA	2011	1	C
287_18132	UNC_PaerCF38	GCA_021166275.1	Human	Not applicable	USA	2011	1	C
287_18133	UNC_PaerCF37	GCA_021166295.1	Human	Not applicable	USA	2011	Stops	Not applicable
287_18134	UNC_PaerCF35	GCA_021166315.1	Human	Not applicable	USA	2011	1	C
287_18135	UNC_PaerCF34	GCA_021166335.1	Human	Not applicable	USA	2010	1	C
287_18136	UNC_PaerCF19	GCA_021166355.1	Human	Not applicable	USA	2011	1	C
287_18137	UNC_PaerCF13	GCA_021166375.1	Human	Not applicable	USA	2018	1	C
287_18262	MIN-155	GCA_021460035.1	Human	Not applicable	United Kingdom	2020	1	C
287_18273	DL201330	GCA_021497285.1	Human	Not applicable	China	2013	1	P
287_18274	HB2011305RE	GCA_021497305.1	Human	lung cancer	China	2011	1	P
287_18275	YTSY4	GCA_021497325.1	Human	Not applicable	China	2012	1	C
287_18276	SE5381	GCA_021497345.1	Human	Not applicable	China	2015	1	C
287_18277	SE5418	GCA_021497365.1	Human	Not applicable	China	2013	1	C
287_18278	SE5430	GCA_021497385.1	Human	Not applicable	China	2012	1	C
287_18279	SE5431	GCA_021497405.1	Human	Not applicable	China	2012	1	P
287_1828	SE5452	GCA_021497425.1	Human	Not applicable	China	2012	1	P
287_18281	A0002	GCA_021497445.1	Human	Pleura tumor	China	2015	1	C
287_18284	NCCP15783	GCA_021513295.1	Human	Not applicable	South Korea	2008	1	C
287_18285	R06	GCA_021513375.1	Human	Cystic Fibrosis	New Zealand	2012	1	C
287_18286	R05	GCA_021513395.1	Human	Cystic Fibrosis	New Zealand	2013	1	C
287_18287	R02	GCA_021513415.1	Human	Cystic Fibrosis	New Zealand	2013	1	C
287_18288	R11	GCA_021513435.1	Human	Cystic Fibrosis	New Zealand	2013	1	C
287_1829	R04	GCA_021513455.1	Human	Cystic Fibrosis	New Zealand	2012	1	P
287_18291	R03	GCA_021513475.1	Human	Cystic Fibrosis	New Zealand	2013	1	C
287_18293	R10	GCA_021513495.1	Human	Cystic Fibrosis	New Zealand	2012	1	C
287_18294	R07	GCA_021513515.1	Human	Cystic Fibrosis	New Zealand	2012	1	C
287_18295	R09	GCA_021513535.1	Human	Cystic Fibrosis	New Zealand	2012	1	C
287_18296	R08	GCA_021513555.1	Human	Cystic Fibrosis	New Zealand	2012	1	C
287_18297	E03	GCA_021513595.1	Human	Cystic Fibrosis	New Zealand	1991	1	C
287_18298	R01	GCA_021513575.1	Human	Cystic Fibrosis	New Zealand	2012	1	C
287_18299	E02	GCA_021513615.1	Human	Cystic Fibrosis	New Zealand	1991	1	C
287_18302	E04	GCA_021513675.1	Human	Cystic Fibrosis	New Zealand	1991	1	C
287_18647	JNQH-PA027	GCA_021184245.1	Human	pulmonary infection	China	2019	1	C
287_18648	JNQH-PA033	GCA_021184265.1	Human	cholelithiasis	China	2019	1	C
287_1866	PA1RG	GCF_001293085.1	Not applicable	Not applicable	China	2014	1	C
287_18687	Pa608	GCA_021249245.1	Not applicable	Not applicable	China	2021	1	C
287_18688	PA0523	GCA_021266605.1	Human	infection	China	2021	1	C
287_18695	Pae1255-NDM1	GCA_021378395.1	Human	Neurosurgery	Bulgaria	2018	1	P
287_18697	PA8329	GCA_021398755.1	Human	pulmonary infection	China	2021	1	C
287_19189	ZS-PA-05	GCA_022220245.1	Human	Not applicable	China	2020	1	C
287_19465	HU20	GCA_022453765.1	Not applicable	Not applicable	Viet Nam	2020	1	C
287_19468	LS.2c	GCA_022453825.1	Not applicable	Not applicable	Hong Kong	2021	1	C
287_1947	ISS SRV-K	GCA_022533445.1	Not applicable	Not applicable	Not applicable	2002	1	C
287_19555	NDM1_2	GCA_022559565.1	Human	Not applicable	Serbia	2017	1	C
287_19556	PES_P749	GCA_022559545.1	Human	cystic fibrosis	Canada	1980	1	C
287_19557	H20	GCA_022569855.1	Not applicable	Not applicable	Colombia	Not applicable	1	C
287_19558	H19	GCA_022569875.1	Not applicable	Not applicable	Germany	Not applicable	1	C
287_19559	H16	GCA_022569915.1	Not applicable	Not applicable	Japan	Not applicable	1	C
287_1956	H17	GCA_022569895.1	Not applicable	Not applicable	India	Not applicable	1	C
287_19561	H15	GCA_022569935.1	Not applicable	Not applicable	Germany	Not applicable	1	C
287_19562	H11	GCA_022569955.1	Not applicable	Not applicable	France	Not applicable	1	C
287_19563	H10	GCA_022569975.1	Not applicable	Not applicable	United Kingdom	Not applicable	1	C
287_19564	H08	GCA_022570115.1	Not applicable	Not applicable	Germany	Not applicable	1	P
287_19565	H09	GCA_022569995.1	Not applicable	Not applicable	Germany	Not applicable	1	C
287_19566	H07	GCA_022570235.1	Not applicable	Not applicable	USA	Not applicable	1	C
287_19567	H04	GCA_022570435.1	Not applicable	Not applicable	Germany	Not applicable	1	C
287_19568	H06	GCA_022570395.1	Not applicable	Not applicable	France	Not applicable	1	C
287_19569	H03	GCA_022570455.1	Not applicable	Not applicable	USA	Not applicable	1	C
287_19571	H02	GCA_022570475.1	Not applicable	Not applicable	Germany	Not applicable	1	C
287_19572	H05	GCA_022570415.1	Not applicable	Not applicable	Spain	Not applicable	1	P
287_1997	VA-134	GCA_001447845.1	Human	Not applicable	Not applicable	Not applicable	1	C
287_2005	F9676	GCF_001077475.1	Plant	Not applicable	China	2009	1	C
287_24687	E113	GCA_022637915.1	Human	Cystic fibrosis	USA	2010	1	P
287_24688	E104	GCA_022638055.1	Human	Cystic fibrosis	USA	2010	1	C
287_24689	E131	GCA_022638175.1	Human	Cystic fibrosis	USA	2010	1	C
287_2469	E125	GCA_022649105.1	Human	Cystic fibrosis	USA	2010	1	C
287_24692	E167	GCA_022649245.1	Human	Cystic fibrosis	USA	2010	1	C
287_24693	PA1_NCHU	GCA_022670795.1	Human	septicemia	Taiwan	2019	1	C
287_24701	NY4605	GCA_022699525.1	Human	Not applicable	China	2016	1	C
287_24702	ATCC BAA-2108	GCA_022699505.1	Human	Not applicable	USA	Not applicable	1	C
287_24703	PAD8	GCA_022700635.1	Human	urine infection	China	2016	1	C
287_24727	ST1076_d118limb1	GCA_022810885.1	Human	Burn wound	Switzerland	2011	1	P
287_24728	St1076_d123blood	GCA_022810865.1	Human	Burn wound	Switzerland	2011	1	P
287_24729	ST1076_d100blood1	GCA_022810905.1	Human	Burn wound	Switzerland	2011	1	P
287_2473	ST1076_d97burn2	GCA_022810925.1	Human	Burn wound	Switzerland	2011	1	C
287_24731	ST167_d68blood2	GCA_022810945.1	Human	Burn wound	Switzerland	2011	1	C
287_24732	ST1076_d97burn1	GCA_022810965.1	Human	Burn wound	Switzerland	2011	1	P
287_24733	ST167_d67burn1	GCA_022810985.1	Human	Burn wound	Switzerland	2011	1	C
287_24734	ST167_d68blood1	GCA_022811005.1	Human	Burn wound	Switzerland	2011	1	C
287_24735	ST167_d67burn2	GCA_022811025.1	Human	Burn wound	Switzerland	2011	1	C
287_24736	ST167_d26burn	GCA_022811045.1	Human	Burn wound	Switzerland	2011	1	C
287_24737	ST167_d57blood	GCA_022811065.1	Human	Burn wound	Switzerland	2011	1	C
287_24738	ST1076_d100blood2	GCA_022811805.1	Human	Burn wound	Switzerland	2011	1	P
287_24741	PartH-Paeruginosa-RM8376	GCA_022870025.1	Not applicable	Not applicable	Not applicable	Not applicable	1	C
287_24742	A5803	GCA_022870525.1	Not applicable	Not applicable	United Kingdom	2007	1	P
287_24743	AA43	GCA_022870545.1	Not applicable	Not applicable	Germany	2006	1	C
287_24744	CHA	GCA_022870565.1	Not applicable	Not applicable	France	1993	1	C
287_24757	PA1681	GCA_023066825.1	Human	Not applicable	China	Not applicable	1	C
287_24758	PA1616	GCA_023066845.1	Human	Not applicable	China	Not applicable	1	C
287_24759	PA1609	GCA_023066865.1	Human	Not applicable	China	Not applicable	1	C
287_24981	34Pae36	GCA_023093935.1	Human	Bacterial infectious disease	Colombia	2017	1	P
287_24982	34Pae23	GCA_023093955.2	Human	Bacterial infectious disease	Colombia	2017	1	C
287_24983	34Pae8	GCA_023093975.1	Human	Bacterial infectious disease	Colombia	2017	1	C
287_24984	AR19438	GCA_023101305.1	Not applicable	Not applicable	China	2021	1	C
287_24985	AR19640	GCA_023101265.1	Human	Not applicable	China	2021	1	C
287_24986	AR19583	GCA_023101285.1	Human	Not applicable	China	2021	1	C
287_24987	8D	GCA_023272755.1	Not applicable	Not applicable	China	2010	1	C
287_24989	D5	GCA_023380065.1	Not applicable	Not applicable	China	2020	1	C
287_24991	L00-a	GCA_023520735.1	Human	Pneumonia	USA	2020	1	P
287_25181	UNC_PaerCF25	GCA_023571485.1	Human	Not applicable	USA	2011	1	C
287_25188	Z154	GCA_023612335.1	Human	Cystic fibrosis	Italy	2016	1	C
287_2537	NCTC10332	GCF_001457615.1	Not applicable	Not applicable	Czech Republic	1963	1	C
287_2538	Cu1510	GCA_001465155.1	Not applicable	Not applicable	China	2014	1	C
287_2542	12-4-4(59)	GCF_001482325.1	Human	Not applicable	Not applicable	Not applicable	1	C
287_2548	Not applicable	GCF_001515845.1	Human	Cancer	USA	2012	1	C
287_2549	Not applicable	GCF_001515915.1	Human	Cancer	USA	2012	1	C
287_2551	Not applicable	GCF_001516105.1	Human	Cancer	USA	2012	1	C
287_2552	Not applicable	GCF_001516165.1	Human	Cancer	USA	2012	Stops	Not applicable
287_2553	Not applicable	GCF_001516185.1	Human	Cancer	USA	2012	1	C
287_2554	Not applicable	GCF_001516205.1	Human	Cancer	USA	2012	1	C
287_2555	Not applicable	GCF_001516225.1	Human	Cancer	USA	2012	1	C
287_2556	Not applicable	GCF_001516245.1	Human	Cancer	USA	2012	1	P
287_2557	Not applicable	GCF_001516265.1	Human	Cancer	USA	2012	1	P
287_2558	Not applicable	GCF_001516305.1	Human	Cancer	USA	2012	1	C
287_2559	Not applicable	GCF_001516325.1	Human	Cancer	USA	2012	1	C
287_2561	Not applicable	GCF_001516365.1	Human	Cancer	USA	2012	1	C
287_2562	Not applicable	GCF_001516385.1	Human	Cancer	USA	2012	1	C
287_2563	USDA-ARS-USMARC-41639	GCF_001518975.1	Nonhuman Mammal	Not applicable	USA	2013	1	C
287_25708	US449	GCA_023822305.1	Human	Not applicable	USA	1993	1	C
287_2571	F9670	GCF_001542835.1	Human	Cancer	USA	2012	1	C
287_25715	PAO1_Kat-X-2	GCA_024089375.1	Human	Not applicable	USA	2021	1	C
287_25716	PAO1_Mat-X-1	GCA_024089395.1	Human	Not applicable	USA	2021	1	C
287_25766	PAO1-L	GCA_024126335.1	Human	Not applicable	Australia	1955	1	C
287_25767	PAO1-N	GCA_024126355.1	Human	Not applicable	Australia	1955	1	C
287_2578	NCGM257	GCF_001547955.1	Human	Not applicable	Japan	2004	1	P
287_2579	8380	GCF_001548135.1	Human	Not applicable	Japan	1989	1	C
287_25797	F13	GCA_024266805.1	Not applicable	Not applicable	China	2020	1	C
287_25798	PA-1	GCA_024266915.1	Human	sepsis	Chile	2019	1	P
287_25799	PA-2	GCA_024266935.1	Human	pneumonia	Chile	2019	1	P
287_25801	PA0011	GCA_024294525.1	Human	Not applicable	Ghana	2018	Stops	Not applicable
287_25802	PA0009	GCA_024294545.1	Human	Not applicable	Ghana	2018	1	C
287_25803	R20-14	GCA_024300845.1	Human	Hip joint infection	China	2020	1	C
287_25804	D-2	GCA_024397355.1	Not applicable	Not applicable	China	2020	1	C
287_26013	ATCC 27853	GCA_024507955.1	Not applicable	Not applicable	Not applicable	Not applicable	1	C
287_26014	NWRC-1223	GCA_024507915.1	Not applicable	Not applicable	Not applicable	Not applicable	1	C
287_26038	PA5083	GCA_024584495.1	Human	respiratory tract infection	China	2022	1	C
287_26087	PA30	GCA_024652945.2	Not applicable	urinary tract infection	China	2021	1	P
287_26096	SCAID TCT1-2022 (325)	GCA_024734795.1	Human	respiratory tube	Kazakhstan	2022	1	P
287_26097	SCAID WND1-2022 (148)	GCA_024734815.1	Human	atherosclerosis	Kazakhstan	2022	1	C
287_26098	PLL01	GCA_024760445.1	Not applicable	Not applicable	China	2019	1	C
287_26306	Pa150	GCA_024803805.1	Not applicable	Not applicable	China	2018	1	C
287_26307	M27432	GCA_024972855.1	Not applicable	tracheal colonization	Argentina	2021	1	C
287_26309	PAO1-Holloway	GCA_025021745.1	Not applicable	Not applicable	Not applicable	Not applicable	1	C
287_2631	PAO1-UW	GCA_025021565.1	Not applicable	Not applicable	Not applicable	Not applicable	1	C
287_26317	HW001G	GCA_025200845.1	Not applicable	Not applicable	Malaysia	2022	1	P
287_26322	PLL01	GCA_025244965.1	Not applicable	Not applicable	China	2020	1	C
287_26323	PA0386	GCA_025263605.1	Not applicable	Not applicable	USA	2005	1	C
287_26324	PA0200	GCA_025263585.1	Not applicable	Not applicable	USA	1998	1	C
287_26325	PA01135	GCA_025263705.1	Not applicable	Not applicable	USA	2005	1	C
287_26396	WTJH2	GCA_025398075.1	Human	Not applicable	China	2018	1	C
287_26397	WTJH6	GCA_025398095.1	Human	Not applicable	China	2018	1	C
287_26398	WTJH32	GCA_025398115.1	Human	Not applicable	China	2018	1	C
287_26399	WTJH36	GCA_025398135.1	Human	Not applicable	China	2018	1	C
287_26401	2021CK-01281	GCA_025399155.1	Human	Not applicable	USA	2021	0	Not applicable
287_26402	PA-AUTBAM	GCA_025452135.1	Not applicable	Not applicable	Nigeria	2020	1	C
287_26417	Pa150	GCA_024803805.1	Human	Not applicable	China	2018	1	C
287_26429	M27432	GCA_024972855.1	Human	tracheal colonization	Argentina	2021	1	C
287_26431	PAO1-UW	GCA_025021565.1	Not applicable	Not applicable	China	Not applicable	1	C
287_26432	PAO1-Holloway	GCA_025021745.1	Not applicable	Not applicable	China	Not applicable	1	C
287_26547	HW001G	GCA_025200845.1	Not applicable	Not applicable	Malaysia	2022	1	P
287_26552	PLL01	GCA_025244965.1	Not applicable	Not applicable	China	2020	1	C
287_26553	PA0200	GCA_025263585.1	Not applicable	Not applicable	USA	1998	1	C
287_26554	PA0386	GCA_025263605.1	Not applicable	Not applicable	USA	2005	1	C
287_26555	PA01135	GCA_025263705.1	Not applicable	Not applicable	USA	2005	1	C
287_2658	F63912	GCF_001594325.1	Human	Cancer	USA	2012	1	C
287_2664	N17-1	GCF_001606045.1	Not applicable	Not applicable	China	2013	1	C
287_2665	ATCC 27853	GCF_001618925.1	Human	nosocomial infections	Netherlands	2014	1	C
287_2692	BAMCPA07-48	GCF_001632245.1	Human	Not applicable	Not applicable	Not applicable	1	C
287_27067	Pa3	GCA_025723085.1	Human	Sepsis	Belgium	2018	1	P
287_27068	GIMC5035:PA21/2013	GCA_025734455.1	Human	Not applicable	Russia	2013	1	C
287_27106	2019CK-00034	GCA_025790885.1	Human	Not applicable	USA	2019	1	P
287_27149	KPA120	GCA_025792535.1	Human	Not applicable	Kenya	Not applicable	1	C
287_27152	KPA134	GCA_025792575.1	Human	Not applicable	Kenya	Not applicable	Stops	Not applicable
287_27153	KPA140	GCA_025792595.1	Human	Not applicable	Kenya	Not applicable	Stops	Not applicable
287_27154	KPA143	GCA_025792615.1	Human	Not applicable	Kenya	Not applicable	Stops	Not applicable
287_27155	KPA159	GCA_025792655.1	Human	Not applicable	Kenya	Not applicable	Stops	Not applicable
287_27156	KPA83	GCA_025792675.1	Human	Not applicable	Kenya	Not applicable	Stops	Not applicable
287_27157	KPA151	GCA_025792635.1	Human	Not applicable	Kenya	Not applicable	1	C
287_27234	Zw26	GCA_025908315.1	Human	cystic fibrosis	Germany	1996	1	C
287_27237	Paer4	GCA_025985465.1	Not applicable	Not applicable	France	2013	1	C
287_27631	PB354	Not applicable	Human	Not applicable	USA	2016	1	C
287_27632	PB353	Not applicable	Human	Not applicable	USA	2016	1	C
287_27709	BIAI 157	Not applicable	Human	Breast Implant Associated Infection	USA	2019	1	C
287_27711	BIAI 160	Not applicable	Human	Breast Implant Associated Infection	USA	2019	1	C
287_27713	B2.1	Not applicable	Not applicable	Not applicable	Germany	2019	1	C
287_27714	B1.2	Not applicable	Not applicable	Not applicable	Germany	2019	1	C
287_27715	C1.3	Not applicable	Not applicable	Not applicable	Germany	2019	1	C
287_27716	C4.2	Not applicable	Not applicable	Not applicable	Germany	2019	1	C
287_27718	M6A146	Not applicable	Human	Lower respiratory tract disease	Canada	1998	1	C
287_27721	Jade-X	Not applicable	Not applicable	Not applicable	China	2022	1	C
287_27722	RW109	Not applicable	Not applicable	Not applicable	Not applicable	Not applicable	1	P
287_2816	PA121617	GCF_001679685.1	Human	Respiratory disease	China	2012	1	C
287_2899	PA_D1	GCF_001721745.1	Human	Ventilator associated pneumonia	China	2013	1	P
287_2901	PA_D9	GCF_001721785.1	Human	Ventilator associated pneumonia	China	2014	1	P
287_2902	PA_D16	GCF_001721805.1	Human	Ventilator associated pneumonia	China	2014	1	P
287_2903	PA_D22	GCF_001721825.1	Human	Ventilator associated pneumonia	China	2014	1	P
287_2904	PA_D25	GCF_001721845.1	Human	Not applicable	China	2014	1	P
287_2905	DN1	GCF_001722005.1	Not applicable	Not applicable	China	2013	1	C
287_2906	PA_D5	GCF_001722025.1	Human	Ventilator associated pneumonia	China	2014	1	P
287_2907	PA_D21	GCF_001722045.1	Human	Ventilator associated pneumonia	China	2014	1	P
287_2908	ATCC 15692	GCF_001729505.1	Not applicable	Not applicable	Not applicable	Not applicable	1	C
287_2914	FA-HZ1	GCF_001750705.1	Not applicable	Not applicable	China	2015	1	C
287_2921	P23	Not applicable	Human	Urinary tract infection	Egypt	2021	1	P
287_2965	PA1088	GCF_001792835.1	Human	Not applicable	Brazil	1997	1	C
287_2966	PA8281	GCF_001792855.1	Human	Not applicable	Brazil	2007	1	C
287_2967	PA11803	GCF_001792875.1	Human	Not applicable	Brazil	2011	1	C
287_2971	B10W	GCF_001874465.1	Not applicable	Not applicable	USA	2008	1	P
287_2973	AR_0092	GCF_001874805.1	Not applicable	Not applicable	Not applicable	Not applicable	1	C
287_2981	PA14Or_reads	GCF_900095805.1	Not applicable	Not applicable	Not applicable	Not applicable	1	C
287_3101	Paer4_119	GCF_001879525.1	Not applicable	Not applicable	Not applicable	Not applicable	1	C
287_3102	SCVFeb	GCF_001900195.1	Not applicable	Not applicable	United Kingdom	2013	1	C
287_3103	SCVJan	GCF_001900225.1	Not applicable	Not applicable	United Kingdom	2013	1	C
287_3104	NHmuc	GCF_001900265.1	Human	Not applicable	Netherlands	2013	1	C
287_3741	PcyII-10	GCF_900149285.1	Not applicable	Not applicable	Not applicable	Not applicable	1	C
287_3867	PA_154197	GCA_002075065.1	Human	Not applicable	Hong Kong	Not applicable	1	C
287_3868	RIVM-EMC2982	GCA_002085605.1	Human	Not applicable	Netherlands	Not applicable	1	P
287_3869	E6130952	GCA_002085755.1	Human	respiratory failure	Canada	2014	1	C
287_3877	PASGNDM345	GCA_002104615.1	Human	Not applicable	Singapore	2015	1	P
287_3878	PASGNDM699	GCA_002104595.1	Human	Not applicable	Singapore	2015	1	P
287_4051	58	GCA_002192495.1	Human	ventilator-associated pneumonia	Mexico	2005	1	P
287_4091	127	GCA_002205355.1	Human	ventilator-associated pneumonia	Mexico	2006	1	C
287_4092	1242	GCA_002205375.1	Human	Chiari malformation	Mexico	2014	1	C
287_4094	1207	GCA_002208645.1	Human	Comunity-adquired pneumonia	Mexico	2012	1	C
287_4461	Ocean-1175	GCA_002237425.1	Not applicable	Not applicable	Not applicable	2003	1	C
287_4462	Ocean-1155	GCA_002237405.1	Not applicable	Not applicable	Not applicable	2003	1	C
287_4463	L10	GCA_002223805.1	Not applicable	Not applicable	China	2014	1	C
287_4464	PA83	GCA_002215345.1	Human	Not applicable	Germany	2013	1	C
287_4554	PA_150577	GCA_002442855.1	Human	Not applicable	Hong Kong	Not applicable	1	C
287_4566	12939	GCA_002753655.1	Human	Not applicable	China	2013	1	C
287_4621	PB369	GCA_002812825.1	Human	Not applicable	USA	2014	1	P
287_4622	PB368	GCA_002812845.1	Human	Not applicable	USA	2014	1	P
287_4623	PB350	GCA_002812905.1	Human	Not applicable	USA	2016	1	C
287_4624	PB367	GCA_002812925.1	Human	Not applicable	USA	2016	1	C
287_5681	F5677	GCA_002946935.1	Human	Cancer	USA	2012	1	P
287_5685	AR_0360	GCA_002968515.1	Not applicable	Not applicable	Not applicable	Not applicable	1	C
287_5686	AR_0354	GCA_002968585.1	Not applicable	Not applicable	Not applicable	Not applicable	1	C
287_5687	AR_0353	GCA_002968655.1	Not applicable	Not applicable	Not applicable	Not applicable	1	P
287_5688	AR_0230	GCA_002968695.1	Not applicable	Not applicable	Not applicable	Not applicable	1	C
287_5689	AR_0356	GCA_002968755.1	Not applicable	Not applicable	Not applicable	Not applicable	1	C
287_5706	CR1	GCA_003025345.2	Not applicable	Not applicable	India	2014	1	C
287_5707	MRSN12280	GCA_003028335.1	Human	Wound	USA	2012	1	C
287_5746	AR_0443	GCA_003074115.1	Not applicable	Not applicable	Not applicable	Not applicable	1	P
287_5747	AR_0440	GCA_003074095.1	Not applicable	Not applicable	Not applicable	Not applicable	1	P
287_5748	AR439	GCA_003073895.1	Not applicable	Not applicable	Not applicable	Not applicable	1	C
287_5749	AR442	GCA_003073795.1	Not applicable	Not applicable	Not applicable	Not applicable	1	C
287_5751	AR441	GCA_003073695.1	Not applicable	Not applicable	Not applicable	Not applicable	1	C
287_5752	AR444	GCA_003073615.1	Not applicable	Not applicable	Not applicable	Not applicable	1	C
287_5753	JB2	GCA_003060845.1	Not applicable	Not applicable	USA	2018	1	C
287_5776	WCHPA075019	GCA_003052005.1	Human	Not applicable	China	2017	1	C
287_5778	AR_0095	GCA_002997005.1	Not applicable	Not applicable	Not applicable	Not applicable	1	P
287_5955	AR_0446	GCA_003193645.1	Not applicable	Not applicable	Not applicable	Not applicable	1	C
287_5956	CCUG 70744	GCA_003194245.1	Human	Not applicable	Sweden	2013	1	C
287_5959	AR_0110	GCA_003204335.1	Not applicable	Not applicable	Not applicable	Not applicable	1	C
287_5968	K34-7	GCA_003206535.1	Human	Not applicable	Norway	2006	1	C
287_5971	AR_460	GCA_003288335.1	Not applicable	Not applicable	Not applicable	Not applicable	1	C
287_5972	AR_455	GCA_003288355.1	Not applicable	Not applicable	Not applicable	Not applicable	1	P
287_5973	AR_458	GCA_003288435.1	Not applicable	Not applicable	Not applicable	Not applicable	1	C
287_5996	NCTC9433	GCA_900478745.1	Not applicable	Not applicable	Philippines	1925	1	C
287_6323	ATCC 27853	GCA_001687285.1	Human	Not applicable	Hong Kong	Not applicable	1	C
287_6324	HS9	GCA_003319235.1	Not applicable	Not applicable	China	Not applicable	1	C
287_6364	Y89	GCA_003369735.1	Human	Pneumonia	South Korea	2009	1	C
287_6365	Y82	GCA_003369755.1	Human	Pneumonia	South Korea	2009	1	P
287_6366	Y31	GCA_003369775.1	Human	Pneumonia	South Korea	2009	1	C
287_6376	Y71	GCA_003408495.1	Human	Pneumonia	South Korea	2009	1	C
287_6481	PABL017	GCA_003429205.1	Human	Bacteremia	USA	2000	1	C
287_6482	24Pae112	GCA_003433235.1	Human	Sepsis	Colombia	2015	1	C
287_6483	WPB100	GCA_003441515.1	Not applicable	Not applicable	Singapore	2014	1	P
287_6484	WPB099	GCA_003441555.1	Not applicable	Not applicable	Singapore	2014	1	P
287_6485	WPB101	GCA_003441535.1	Not applicable	Not applicable	Singapore	2014	1	P
287_6486	WPB098	GCA_003441575.1	Not applicable	Not applicable	Singapore	2014	1	C
287_6492	AR_0111	GCA_003571805.1	Not applicable	Not applicable	Not applicable	Not applicable	1	C
287_6799	BA7823	GCA_003626935.1	Human	Bacteraemia	India	2017	Stops	Not applicable
287_7037	268	GCA_003641125.1	Human	left ventricular assist device	USA	2018	1	C
287_7038	6762	GCA_003665495.1	Not applicable	Not applicable	China	2015	1	C
287_7052	PA-3	GCA_003691345.1	Not applicable	Not applicable	China	2016	1	C
287_7086	BA15561	GCA_003713085.1	Human	Bacteremia	India	2016	1	P
287_7087	SP4528	GCA_003716765.1	Human	Respiratory tract infection	India	2016	1	P
287_7091	BH9	GCA_003795165.1	Human	Not applicable	Brazil	2011	1	C
287_7092	H26027	GCA_003798105.1	Human	Burned	Switzerland	2010	1	C
287_7093	H25883	GCA_003798125.1	Human	Burned	Switzerland	2010	1	P
287_7094	H26023	GCA_003798145.1	Human	Cardiac arrest	Switzerland	2010	1	C
287_7095	Not applicable	GCA_003812165.1	Human	Not applicable	Not applicable	2016	1	C
287_7096	Not applicable	GCA_003812885.1	Human	Not applicable	Not applicable	Not applicable	1	C
287_7097	Not applicable	GCA_003812905.1	Human	Not applicable	Not applicable	Not applicable	1	C
287_7098	Not applicable	GCA_003813005.1	Human	Not applicable	Not applicable	2015	1	C
287_7099	Not applicable	GCA_003813025.1	Human	Not applicable	Not applicable	Not applicable	1	C
287_7735	IMP-13	GCA_003950015.1	Human	urinary infection	Belgium	2011	1	P
287_7736	B41226	GCA_003950235.1	Human	Bacteraemia	India	2014	1	P
287_7737	SP4371	GCA_003950255.1	Human	Bacteraemia	India	2016	1	P
287_7738	SP2230	GCA_003952285.1	Human	Bacteraemia	India	2014	1	P
287_7739	B14130	GCA_003952305.1	Human	Bacteraemia	India	2014	1	P
287_7741	PGN5	GCA_003952745.1	Not applicable	Not applicable	USA	2017	1	C
287_7742	PGN4	GCA_003952765.1	Not applicable	Not applicable	USA	2014	1	C
287_8035	SP4527	GCA_003991465.1	Human	Bacteraemia	India	2016	1	P
287_8037	LW	GCA_004010895.1	Human	infection	China	2012	1	C
287_8043	paerg000	GCA_900618245.1	Human	Not applicable	Switzerland	2017	1	C
287_8044	paerg002	GCA_900618255.1	Human	Not applicable	Switzerland	2015	1	C
287_8045	paerg004	GCA_900618265.1	Human	Not applicable	Switzerland	2015	1	C
287_8046	paerg003	GCA_900618275.1	Human	Not applicable	Switzerland	2015	1	C
287_8047	paerg005	GCA_900618285.1	Human	Not applicable	Switzerland	2017	1	C
287_8048	paerg009	GCA_900618305.1	Human	Not applicable	Switzerland	2017	1	C
287_8049	paerg010	GCA_900618315.1	Human	Not applicable	Switzerland	2015	1	C
287_805	paerg011	GCA_900618325.1	Human	Not applicable	Switzerland	2015	1	C
287_8051	paerg012	GCA_900618335.1	Human	Not applicable	Switzerland	2015	1	C
287_8052	NCTC11445	GCA_900636735.1	Not applicable	Not applicable	Not applicable	1957	1	C
287_8053	NCTC12903	GCA_900636755.1	Not applicable	Not applicable	Not applicable	1969	1	C
287_8054	NCTC13715	GCA_900636975.1	Human	Not applicable	United Kingdom	2011	1	P
287_8055	NCTC10728	GCA_900637045.1	Not applicable	Not applicable	Not applicable	Not applicable	1	C
287_8898	PAO1161	GCA_004102665.1	Not applicable	Not applicable	Poland	2017	1	C
287_8919	1334/14	GCA_004193735.1	Human	conjunctiva infection	Poland	2014	1	P
287_8921	E80	GCA_004291075.1	Human	Not applicable	Not applicable	Not applicable	1	C
287_8922	PA-VAP-3	GCA_004346985.1	Human	VAP	France	2015	1	C
287_8923	PA-VAP-1	GCA_004347005.1	Human	VAP	France	2015	1	C
287_8924	PA-VAP-2	GCA_004347025.1	Human	VAP	France	2015	1	C
287_8925	PA-VAP-4	GCA_004347045.1	Human	VAP	France	2015	1	C
287_9073	AES1M	GCA_004355125.1	Human	Cystic Fibrosis	Australia	Not applicable	1	C
287_9074	AES1R	GCA_004355145.1	Human	Cystic Fibrosis	Australia	Not applicable	1	C
287_9355	AJ D 2	GCA_004769055.1	Not applicable	Not applicable	India	2017	1	P
287_9378	PRD-10	GCA_005154325.1	Not applicable	Not applicable	Not applicable	Not applicable	1	C
287_9379	PA298	GCA_005305005.1	Human	Not applicable	China	2018	1	C
287_9422	1	GCA_900497025.1	Not applicable	Not applicable	Not applicable	Not applicable	1	P
287_9613	NCTC13359	GCA_901472545.1	Not applicable	Not applicable	Not applicable	Not applicable	1	C
287_9615	NCTC13620	GCA_901472565.1	Not applicable	Not applicable	Not applicable	Not applicable	1	C
287_9616	NCTC13618	GCA_901472595.1	Human	Not applicable	Not applicable	Not applicable	1	C
287_9617	NCTC11451	Not applicable	Not applicable	Not applicable	Not applicable	1957	0	Not applicable
287_9775	Not applicable	GCA_006364735.1	Not applicable	Not applicable	USA	Not applicable	1	C
287_9776	Not applicable	GCA_006364795.1	Not applicable	Not applicable	Not applicable	Not applicable	1	C
287_9848	60503	GCA_007559065.1	Human	pneumonia	China	2016	1	P
287_9849	A681	GCA_007559085.1	Human	cerebral trauma after surgery	China	2014	1	C
287_985	519119	GCA_007559105.1	Human	obstructive jaundice	China	2017	1	C
287_9851	243931	GCA_007559125.1	Human	urinary tract infection	China	2016	1	C
287_9852	Not applicable	GCA_007566955.1	Human	Purulent wound	Kazakhstan	2019	1	P
287_9853	Not applicable	GCA_007567125.1	Human	Purulent wound	Kazakhstan	2019	1	C
287_9854	Not applicable	GCA_007567285.1	Human	Purulent wound	Kazakhstan	2019	1	C
287_9857	C79	GCA_007833895.1	Human	Not applicable	China	2017	Ns	Not applicable
287_987	IMP67	GCA_008033725.1	Not applicable	Not applicable	China	2012	1	C
287_9871	IMP68	GCA_008033745.1	Not applicable	Not applicable	China	2012	1	C
287_9872	IMP66	GCA_008033765.1	Not applicable	Not applicable	China	2012	1	C
287_9877	CCUG 51971	GCA_008195485.1	Human	Urinary tract infection	Sweden	2001	1	C
287_9882	HOU1	GCA_008245185.1	Human	Cystic fibrosis	USA	2012	1	C
287_9883	GIMC5001:PAT-23	GCA_008330985.1	Human	Not applicable	Russia	2006	1	C
287_9884	GIMC5002:PAT-169	GCA_008370085.1	Human	Not applicable	Russia	2009	1	C
381754_6	PA7	GCA_000017205.1	Human	Not applicable	Not applicable	Not applicable	1	C
557722_4	LESB58	GCA_000026645.1	Not applicable	Not applicable	United Kingdom	Not applicable	1	C
652611_49	PA14	GCA_025490375.1	Human	Not applicable	Not applicable	Not applicable	1	C
652611_51	PA14	GCA_025490415.1	Human	Not applicable	Not applicable	Not applicable	1	C
652611_52	PA14	GCA_025490435.1	Human	Not applicable	Not applicable	Not applicable	1	C
652611_53	PA14	GCA_025490455.1	Human	Not applicable	Not applicable	Not applicable	1	C
652611_54	PA14	GCA_025490475.1	Human	Not applicable	Not applicable	Not applicable	1	C
910265_3	early isolate NN2 (clone C)	GCA_900185255.1	Human	Not applicable	Not applicable	1985	1	C
941193_4	M18	GCA_000226155.1	Not applicable	Not applicable	Not applicable	Not applicable	1	C
							Counts
							present	557
							stops	11
							Ns	2
							absent	2
							Total	572
							Percentages
							present	97.3776
							stops	1.92308
							Ns	0.34965
							absent	0.34965
							Total	100
